# Nascent protein retention at polysomes reduces kinetic barriers to self-assembly

**DOI:** 10.64898/2026.05.17.725791

**Authors:** Shriram Venkatesan, Alex Von Schulze, Jeffrey J. Lange, Jacob Jensen, Lexie E. Berkowicz, Dai Tsuchiya, Ning Zhang, Jennifer Gardner, Scott McCroskey, Ying Zhang, Selene Swanson, Yan Hao, Malcolm Cook, Tong Shu, Liam J. Holt, Laurence Florens, Jay R. Unruh, Randal Halfmann

## Abstract

Living proteomes are necessarily far from equilibrium. It is paradoxical, then, that reducing the translation of new proteins -- which should promote equilibration -- instead prolongs life. We investigated the impact of translational flux to nucleation barriers that preserve the solubility of proteins destined to form amyloids or other assemblies. By manipulating translation initiation rates directly or indirectly, across yeast and human cells, and across a variety of supersaturable proteins, we find that accelerating translation initiation broadly accelerates nucleation irrespective of their global concentrations. We showed that this effect was confined to polysomes and was enhanced by N-terminal placement or other features that retained the nascent aggregating domain at polysomes. Finally, we show that intrinsically disordered regions with high tendencies to self-associate are specifically positioned to do so co-translationally, providing evidence that cotranslational nucleation has shaped proteome evolution.
