## Supplementary material for "Nascent protein retention at polysomes reduces kinetic barriers to self-assembly": Table S1

expression system	key	alias	plasmidSeq	ORF_DNA	ORF_AA	linker	tag	POI_DNA	POI_AA	C-terminal extension
S288c yeast	x0951	NLRP3 PYD (strong Kozak)/ N-terminus	CTTGTACAAAGTGGTGATGGGCTGCAGGAATTCGATATCAAGCTCACCTGAAGCTGCGGCAAGAGAAGCGGCTGCACGTGAGGCCGCAGCAAGAGAGGCTGCTGCCAGAGGTGGTGGAAGAATTAATGGAGGAGGGGGTGGCGCTATGTCTGCCATTAAACCTGACATGAAAATCAAACTGAGAATGGAAGGAAACGTCAATGGCCATCACTTTGTAATCGACGGTGATGGTACAGGAAAACCATTCGAAGGTAAGCAAAGCATGGATCTGGAGGTAAAAGAGGGTGGCCCACTCCCATTTGCATTCGATATCTTAACCACCGCCTTTCATTACGGTAACAGAGTTTTTGCAAAGTATCCTGATAACATTCAAGATTATTTCAAACAGTCATTTCCAAA…	ATGACGAGTGTCCGTTGCAAGCTGGCTCAGTATCTAGAGGACCTTGAAGATGTGGACCTCAAGAAATTCAAAATGCATTTGGAAGATTACCCGCCCGAGAAAGGCTGTATCCCAGTCCCCAGGGGCCAGATGGAGAAGGCAGATCACTTGGATCTAGCCACACTCATGATTGACTTCAATGGTGAGGAGAAGGCCTGGGCCATGGCTGTGTGGATCTTTGCTGCGATCAACAGGCGAGACCTCTGGGAAAAAGCTAAGAAGGACCAGCCAGAGTGGAATGACACGTGTACATCACATTCCGACCCAGCTTTCTTGTACAAAGTGGTGATGGGCTGCAGGAATTCGATATCAAGCTCACCTGAAGCTGCGGCAAGAGAAGCGGCTGCACGTGAGGCCGCA…	MTSVRCKLAQYLEDLEDVDLKKFKMHLEDYPPEKGCIPVPRGQMEKADHLDLATLMIDFNGEEKAWAMAVWIFAAINRRDLWEKAKKDQPEWNDTCTSHSDPAFLYKVVMGCRNSISSSPEAAAREAAAREAAAREAAARGGGRINGGGGGAMSAIKPDMKIKLRMEGNVNGHHFVIDGDGTGKPFEGKQSMDLEVKEGGPLPFAFDILTTAFHYGNRVFAKYPDNIQDYFKQSFPKGYSWERSLTFEDGGICNARNDITMEGDTFYNKVRFYGTNFPANGPVMQKKTLKWEPSTEKMYVRDGVLTGDVEMALLLEGNAHYRCDFRTTYKAKEKGVKLPGAHFVDHCIEILSHDKDYNKVKLYEHAVAHSGLPDNARR	EAAAREAAAREAAAREAAAR	SAIKPDMKIKLRMEGNVNGHHFVIDGDGTGKPFEGKQSMDLEVKEGGPLPFAFDILTTAFHYGNRVFAKYPDNIQDYFKQSFPKGYSWERSLTFEDGGICNARNDITMEGDTFYNKVRFYGTNFPANGPVMQKKTLKWEPSTEKMYVRDGVLTGDVEMALLLEGNAHYRCDFRTTYKAKEKGVKLPGAHFVDHCIEILSHDKDYNKVKLYEHAVAHSGLPDNARR	ATGACGAGTGTCCGTTGCAAGCTGGCTCAGTATCTAGAGGACCTTGAAGATGTGGACCTCAAGAAATTCAAAATGCATTTGGAAGATTACCCGCCCGAGAAAGGCTGTATCCCAGTCCCCAGGGGCCAGATGGAGAAGGCAGATCACTTGGATCTAGCCACACTCATGATTGACTTCAATGGTGAGGAGAAGGCCTGGGCCATGGCTGTGTGGATCTTTGCTGCGATCAACAGGCGAGACCTCTGGGAAAAAGCTAAGAAGGACCAGCCAGAGTGGAATGACACGTGTACATCACATTCCGACCCAGCTTTCTTGTACAAAGTGGTGATGGGCTGCAGGAATTCGATATCAAGCTCACCT	MTSVRCKLAQYLEDLEDVDLKKFKMHLEDYPPEKGCIPVPRGQMEKADHLDLATLMIDFNGEEKAWAMAVWIFAAINRRDLWEKAKKDQPEWNDTCTSHSDPAFLYKVVMGCRNSISSSP
S288c yeast	x1111	SESA	GGCGCCGAAGCTGCGGCAAGAGAAGCGGCTGCACGTGAGGCCGCAGCAAGAGAGGCTGCTGCCAGAATTAATATGTCTGCCATTAAACCTGACATGAAAATCAAACTGAGAATGGAAGGAAACGTCAATGGCCATCACTTTGTAATCGACGGTGATGGTACAGGAAAACCATTCGAAGGTAAGCAAAGCATGGATCTGGAGGTAAAAGAGGGTGGCCCACTCCCATTTGCATTCGATATCTTAACCACCGCCTTTCATTACGGTAACAGAGTTTTTGCAAAGTATCCTGATAACATTCAAGATTATTTCAAACAGTCATTTCCAAAGGGTTACAGTTGGGAAAGAAGCCTAACATTTGAAGATGGCGGTATTTGTAATGCTAGAAATGATATTACAATG…	ATGTCTGAAGCTACTGTTTCCGAATTGATTTCCTCCACCATTAAGTCTTTGGAAGAAGGTATTAGATGCCACAAGGATGTTGAAGATGATAACGGTTTGAGAGAAGCTTTTCATGAAGCTGGTAGAGGTTTGTCCGTTGTTAATCAAGCTTTACAAGCTGCTCAAGGTAACTCTGCTAGAGAACCACAATCTGCTATGAATCCATTGAGAGTCTGTAACACCAAGGCTAACATTTCCGCTTCTATTTTCAAAGCTGTTGCTCAAGCTCCAAAGACCTCTAGATTTGAAGGTTACAAAGAAGCCGTTAGACAAGAAGGTAACGGTCAAACTGTTGAAGTTTTGGTTGTTGGTATGATGAAGGATGTTTGTGCTTTGGCTGAAAACTTCGCCATTCAAGAT…	MSEATVSELISSTIKSLEEGIRCHKDVEDDNGLREAFHEAGRGLSVVNQALQAAQGNSAREPQSAMNPLRVCNTKANISASIFKAVAQAPKTSRFEGYKEAVRQEGNGQTVEVLVVGMMKDVCALAENFAIQDQVKKLHETIEKLSAMKPSLPKEGPGHTFTNIGNGNQYNATDGPQNINQGGNQVTGGTFPGTVNFGSPWPQNPPFEHRNGAEAAAREAAAREAAAREAAARINMSAIKPDMKIKLRMEGNVNGHHFVIDGDGTGKPFEGKQSMDLEVKEGGPLPFAFDILTTAFHYGNRVFAKYPDNIQDYFKQSFPKGYSWERSLTFEDGGICNARNDITMEGDTFYNKVRFYGTNFPANGPVMQKKTLKWEPSTEKMYVRDGVLTGDVEMALLLE…	EAAAREAAAREAAAREAAAR	SAIKPDMKIKLRMEGNVNGHHFVIDGDGTGKPFEGKQSMDLEVKEGGPLPFAFDILTTAFHYGNRVFAKYPDNIQDYFKQSFPKGYSWERSLTFEDGGICNARNDITMEGDTFYNKVRFYGTNFPANGPVMQKKTLKWEPSTEKMYVRDGVLTGDVEMALLLEGNAHYRCDFRTTYKAKEKGVKLPGAHFVDHCIEILSHDKDYNKVKLYEHAVAHSGLPDNARR	ATGTCTGAAGCTACTGTTTCCGAATTGATTTCCTCCACCATTAAGTCTTTGGAAGAAGGTATTAGATGCCACAAGGATGTTGAAGATGATAACGGTTTGAGAGAAGCTTTTCATGAAGCTGGTAGAGGTTTGTCCGTTGTTAATCAAGCTTTACAAGCTGCTCAAGGTAACTCTGCTAGAGAACCACAATCTGCTATGAATCCATTGAGAGTCTGTAACACCAAGGCTAACATTTCCGCTTCTATTTTCAAAGCTGTTGCTCAAGCTCCAAAGACCTCTAGATTTGAAGGTTACAAAGAAGCCGTTAGACAAGAAGGTAACGGTCAAACTGTTGAAGTTTTGGTTGTTGGTATGATGAAGGATGTTTGTGCTTTGGCTGAAAACTTCGCCATTCAAGAT…	MSEATVSELISSTIKSLEEGIRCHKDVEDDNGLREAFHEAGRGLSVVNQALQAAQGNSAREPQSAMNPLRVCNTKANISASIFKAVAQAPKTSRFEGYKEAVRQEGNGQTVEVLVVGMMKDVCALAENFAIQDQVKKLHETIEKLSAMKPSLPKEGPGHTFTNIGNGNQYNATDGPQNINQGGNQVTGGTFPGTVNFGSPWPQNPPFEHRNGA
S288c yeast	x1430	PUB1 PRD (strong Kozak)	CTAGAACTAGTGGATCCCCCATCACAAGTTTGTACAAAAAAGCAGGCTTCGAAGGAGATAACAAAATGTCTAACAATAACAATAATAATTATCAACAGCGTCGTAACTACGGTAACAACAACCGTGGTGGTTTCCGTCAATATAACAGTAACAACAATAACAACATGAATATGGGGATGAATATGAACATGAATATGAATATGAACAACAGCAGGGGCATGCCACCAAGTTCAATGGGAATGCCAATTGGCGCCATGCCATTACCATCTCAAGGCCAACCCCAACAATCCCAGACCATTGGTTTACCTCCTCAAGTAAATCCTCAATGTGACCCAGCTTTCTTGTACAAAGTGGTGATGGGCTGCAGGAATTCGATATCAAGCTCACCTGAAGCTGCGG…	ATGTCTAACAATAACAATAATAATTATCAACAGCGTCGTAACTACGGTAACAACAACCGTGGTGGTTTCCGTCAATATAACAGTAACAACAATAACAACATGAATATGGGGATGAATATGAACATGAATATGAATATGAACAACAGCAGGGGCATGCCACCAAGTTCAATGGGAATGCCAATTGGCGCCATGCCATTACCATCTCAAGGCCAACCCCAACAATCCCAGACCATTGGTTTACCTCCTCAAGTAAATCCTCAATGTGACCCAGCTTTCTTGTACAAAGTGGTGATGGGCTGCAGGAATTCGATATCAAGCTCACCTGAAGCTGCGGCAAGAGAAGCGGCTGCACGTGAGGCCGCAGCAAGAGAGGCTGCTGCCAGAGGTGGTGGAAGAATT…	MSNNNNNNYQQRRNYGNNNRGGFRQYNSNNNNNMNMGMNMNMNMNMNNSRGMPPSSMGMPIGAMPLPSQGQPQQSQTIGLPPQVNPQCDPAFLYKVVMGCRNSISSSPEAAAREAAAREAAAREAAARGGGRINGGGGGAMSAIKPDMKIKLRMEGNVNGHHFVIDGDGTGKPFEGKQSMDLEVKEGGPLPFAFDILTTAFHYGNRVFAKYPDNIQDYFKQSFPKGYSWERSLTFEDGGICNARNDITMEGDTFYNKVRFYGTNFPANGPVMQKKTLKWEPSTEKMYVRDGVLTGDVEMALLLEGNAHYRCDFRTTYKAKEKGVKLPGAHFVDHCIEILSHDKDYNKVKLYEHAVAHSGLPDNARR	EAAAREAAAREAAAREAAAR	SAIKPDMKIKLRMEGNVNGHHFVIDGDGTGKPFEGKQSMDLEVKEGGPLPFAFDILTTAFHYGNRVFAKYPDNIQDYFKQSFPKGYSWERSLTFEDGGICNARNDITMEGDTFYNKVRFYGTNFPANGPVMQKKTLKWEPSTEKMYVRDGVLTGDVEMALLLEGNAHYRCDFRTTYKAKEKGVKLPGAHFVDHCIEILSHDKDYNKVKLYEHAVAHSGLPDNARR	ATGTCTAACAATAACAATAATAATTATCAACAGCGTCGTAACTACGGTAACAACAACCGTGGTGGTTTCCGTCAATATAACAGTAACAACAATAACAACATGAATATGGGGATGAATATGAACATGAATATGAATATGAACAACAGCAGGGGCATGCCACCAAGTTCAATGGGAATGCCAATTGGCGCCATGCCATTACCATCTCAAGGCCAACCCCAACAATCCCAGACCATTGGTTTACCTCCTCAAGTAAATCCTCAATGTGACCCAGCTTTCTTGTACAAAGTGGTGATGGGCTGCAGGAATTCGATATCAAGCTCACCT	MSNNNNNNYQQRRNYGNNNRGGFRQYNSNNNNNMNMGMNMNMNMNMNNSRGMPPSSMGMPIGAMPLPSQGQPQQSQTIGLPPQVNPQCDPAFLYKVVMGCRNSISSSP
S288c yeast	x1436	Mot3 PrD (strong Kozak)	ATGAATGCGGACCATCACCTGCAACAGCAGCAGCAACAGCGACAACAGCATCAACAACAACAGCATCAACAACAACAGCATCAGCATCAGCATCAACAGCAGCAGCACACGATATTACAAAATGTGTCGAACACTAACAATATCGGCAGCGATTCGCTGGCGTCACAGCCTTTCAACACGACTACTGTTTCCTCTAACAAGGACGACGTTATGGTGAACTCTGGGGCAAGAGAACTTCCAATGCCCTTACATCAGCAGCAGTATATATACCCTTACTATCAGTATACAAGTAATAACAGTAACAACAATAATGTGACGGCTGGTAACAATATGTCTGCGTCGCCGATTGTCCATAACAACAGCAACAACAGCAACAACAGCAATATTTCTGCTTCTGAT…	ATGAATGCGGACCATCACCTGCAACAGCAGCAGCAACAGCGACAACAGCATCAACAACAACAGCATCAACAACAACAGCATCAGCATCAGCATCAACAGCAGCAGCACACGATATTACAAAATGTGTCGAACACTAACAATATCGGCAGCGATTCGCTGGCGTCACAGCCTTTCAACACGACTACTGTTTCCTCTAACAAGGACGACGTTATGGTGAACTCTGGGGCAAGAGAACTTCCAATGCCCTTACATCAGCAGCAGTATATATACCCTTACTATCAGTATACAAGTAATAACAGTAACAACAATAATGTGACGGCTGGTAACAATATGTCTGCGTCGCCGATTGTCCATAACAACAGCAACAACAGCAACAACAGCAATATTTCTGCTTCTGAT…	MNADHHLQQQQQQRQQHQQQQHQQQQHQHQHQQQQHTILQNVSNTNNIGSDSLASQPFNTTTVSSNKDDVMVNSGARELPMPLHQQQYIYPYYQYTSNNSNNNNVTAGNNMSASPIVHNNSNNSNNSNISASDYTVANNSTSNNNNNNNNNNNNNNNIHPNQFTAAANMNSNAAAAAYYSFPTANMPIPQQDQQYMFNPASYISHYYSAVNSNNNGNNAANNGSNNSSHSAPAPAPGPPHHHHHHSNTHNNLNNGGAVNTNNAPQHHPTIITDQFQFQLQQNPSPNLNLNINPAQCDPAFLYKVVMGCRNSISSSPEAAAREAAAREAAAREAAARGGGRINGGGGGAMSAIKPDMKIKLRMEGNVNGHHFVIDGDGTGKPFEGKQSMDLEVKEGGPLP…	EAAAREAAAREAAAREAAAR	SAIKPDMKIKLRMEGNVNGHHFVIDGDGTGKPFEGKQSMDLEVKEGGPLPFAFDILTTAFHYGNRVFAKYPDNIQDYFKQSFPKGYSWERSLTFEDGGICNARNDITMEGDTFYNKVRFYGTNFPANGPVMQKKTLKWEPSTEKMYVRDGVLTGDVEMALLLEGNAHYRCDFRTTYKAKEKGVKLPGAHFVDHCIEILSHDKDYNKVKLYEHAVAHSGLPDNARR	ATGAATGCGGACCATCACCTGCAACAGCAGCAGCAACAGCGACAACAGCATCAACAACAACAGCATCAACAACAACAGCATCAGCATCAGCATCAACAGCAGCAGCACACGATATTACAAAATGTGTCGAACACTAACAATATCGGCAGCGATTCGCTGGCGTCACAGCCTTTCAACACGACTACTGTTTCCTCTAACAAGGACGACGTTATGGTGAACTCTGGGGCAAGAGAACTTCCAATGCCCTTACATCAGCAGCAGTATATATACCCTTACTATCAGTATACAAGTAATAACAGTAACAACAATAATGTGACGGCTGGTAACAATATGTCTGCGTCGCCGATTGTCCATAACAACAGCAACAACAGCAACAACAGCAATATTTCTGCTTCTGAT…	MNADHHLQQQQQQRQQHQQQQHQQQQHQHQHQQQQHTILQNVSNTNNIGSDSLASQPFNTTTVSSNKDDVMVNSGARELPMPLHQQQYIYPYYQYTSNNSNNNNVTAGNNMSASPIVHNNSNNSNNSNISASDYTVANNSTSNNNNNNNNNNNNNNNIHPNQFTAAANMNSNAAAAAYYSFPTANMPIPQQDQQYMFNPASYISHYYSAVNSNNNGNNAANNGSNNSSHSAPAPAPGPPHHHHHHSNTHNNLNNGGAVNTNNAPQHHPTIITDQFQFQLQQNPSPNLNLNINPAQCDPAFLYKVVMGCRNSISSSP
S288c yeast	x2840	NLRP3 PYD (Weak Kozak)	CTTGTACAAAGTGGTGATGGGCTGCAGGAATTCGATATCAAGCTCACCTGAAGCTGCGGCAAGAGAAGCGGCTGCACGTGAGGCCGCAGCAAGAGAGGCTGCTGCCAGAGGTGGTGGAAGAATTAATGGAGGAGGGGGTGGCGCTATGTCTGCCATTAAACCTGACATGAAAATCAAACTGAGAATGGAAGGAAACGTCAATGGCCATCACTTTGTAATCGACGGTGATGGTACAGGAAAACCATTCGAAGGTAAGCAAAGCATGGATCTGGAGGTAAAAGAGGGTGGCCCACTCCCATTTGCATTCGATATCTTAACCACCGCCTTTCATTACGGTAACAGAGTTTTTGCAAAGTATCCTGATAACATTCAAGATTATTTCAAACAGTCATTTCCAAA…	ATGACGAGTGTCCGTTGCAAGCTGGCTCAGTATCTAGAGGACCTTGAAGATGTGGACCTCAAGAAATTCAAAATGCATTTGGAAGATTACCCGCCCGAGAAAGGCTGTATCCCAGTCCCCAGGGGCCAGATGGAGAAGGCAGATCACTTGGATCTAGCCACACTCATGATTGACTTCAATGGTGAGGAGAAGGCCTGGGCCATGGCTGTGTGGATCTTTGCTGCGATCAACAGGCGAGACCTCTGGGAAAAAGCTAAGAAGGACCAGCCAGAGTGGAATGACACGTGTACATCACATTCCGACCCAGCTTTCTTGTACAAAGTGGTGATGGGCTGCAGGAATTCGATATCAAGCTCACCTGAAGCTGCGGCAAGAGAAGCGGCTGCACGTGAGGCCGCA…	MTSVRCKLAQYLEDLEDVDLKKFKMHLEDYPPEKGCIPVPRGQMEKADHLDLATLMIDFNGEEKAWAMAVWIFAAINRRDLWEKAKKDQPEWNDTCTSHSDPAFLYKVVMGCRNSISSSPEAAAREAAAREAAAREAAARGGGRINGGGGGAMSAIKPDMKIKLRMEGNVNGHHFVIDGDGTGKPFEGKQSMDLEVKEGGPLPFAFDILTTAFHYGNRVFAKYPDNIQDYFKQSFPKGYSWERSLTFEDGGICNARNDITMEGDTFYNKVRFYGTNFPANGPVMQKKTLKWEPSTEKMYVRDGVLTGDVEMALLLEGNAHYRCDFRTTYKAKEKGVKLPGAHFVDHCIEILSHDKDYNKVKLYEHAVAHSGLPDNARR	EAAAREAAAREAAAREAAAR	SAIKPDMKIKLRMEGNVNGHHFVIDGDGTGKPFEGKQSMDLEVKEGGPLPFAFDILTTAFHYGNRVFAKYPDNIQDYFKQSFPKGYSWERSLTFEDGGICNARNDITMEGDTFYNKVRFYGTNFPANGPVMQKKTLKWEPSTEKMYVRDGVLTGDVEMALLLEGNAHYRCDFRTTYKAKEKGVKLPGAHFVDHCIEILSHDKDYNKVKLYEHAVAHSGLPDNARR	ATGACGAGTGTCCGTTGCAAGCTGGCTCAGTATCTAGAGGACCTTGAAGATGTGGACCTCAAGAAATTCAAAATGCATTTGGAAGATTACCCGCCCGAGAAAGGCTGTATCCCAGTCCCCAGGGGCCAGATGGAGAAGGCAGATCACTTGGATCTAGCCACACTCATGATTGACTTCAATGGTGAGGAGAAGGCCTGGGCCATGGCTGTGTGGATCTTTGCTGCGATCAACAGGCGAGACCTCTGGGAAAAAGCTAAGAAGGACCAGCCAGAGTGGAATGACACGTGTACATCACATTCCGACCCAGCTTTCTTGTACAAAGTGGTGATGGGCTGCAGGAATTCGATATCAAGCTCACCT	MTSVRCKLAQYLEDLEDVDLKKFKMHLEDYPPEKGCIPVPRGQMEKADHLDLATLMIDFNGEEKAWAMAVWIFAAINRRDLWEKAKKDQPEWNDTCTSHSDPAFLYKVVMGCRNSISSSP
S288c yeast	x2857	CsgA R5 N-terminus	GACTGGAAAGCGGGCAGTGAGCGCAACGCAATTAATGTGAGTTACCTCACTCATTAGGCACCCCAGGCTTTACACTTTATGCTTCCGGCTCCTATGTTGTGTGGAATTGTGAGCGGATAACAATTTCACACAGGAAACAGCTATGACCATGATTACGCCAAGCGCGCAATTAACCCTCACTAAAGGGAACAAAAGCTGGAGCTCTAGTACGGATTAGAAGCCGCCGAGCGGGTGACAGCCCTCCGAAGGAAGACTCTCCTCCGTGCGTCCTCGTCTTCACCGGTCGCGTTCCTGAAACGCAGATGTGCCTCGCGCCGCACTGCTCCGAACAATAAAGATTCTACAATACTAGCTTTTATGGTTATGAAGAGGAAAAATTGGCAGTAACCTGGCCCCACA…	ATGTCTAGTGTTAACGTTACTCAAGTTGGTTTCGGTAACAATGCTACTGCTCATCAATACGGTGGTGGTGGTTCTGGTGGTGGTGGTTCTGGTGGTGGTGGTAGTTCTGCCATTAAACCTGACATGAAAATCAAACTGAGAATGGAAGGAAACGTCAATGGCCATCACTTTGTAATCGACGGTGATGGTACAGGAAAACCATTCGAAGGTAAGCAAAGCATGGATCTGGAGGTAAAAGAGGGTGGCCCACTCCCATTTGCATTCGATATCTTAACCACCGCCTTTCATTACGGTAACAGAGTTTTTGCAAAGTATCCTGATAACATTCAAGATTATTTCAAACAGTCATTTCCAAAGGGTTACAGTTGGGAAAGAAGCCTAACATTTGAAGATGGCGGT…	MSSVNVTQVGFGNNATAHQYGGGGSGGGGSGGGGSSAIKPDMKIKLRMEGNVNGHHFVIDGDGTGKPFEGKQSMDLEVKEGGPLPFAFDILTTAFHYGNRVFAKYPDNIQDYFKQSFPKGYSWERSLTFEDGGICNARNDITMEGDTFYNKVRFYGTNFPANGPVMQKKTLKWEPSTEKMYVRDGVLTGDVEMALLLEGNAHYRCDFRTTYKAKEKGVKLPGAHFVDHCIEILSHDKDYNKVKLYEHAVAHSGLPDNARR	GGGGS	SAIKPDMKIKLRMEGNVNGHHFVIDGDGTGKPFEGKQSMDLEVKEGGPLPFAFDILTTAFHYGNRVFAKYPDNIQDYFKQSFPKGYSWERSLTFEDGGICNARNDITMEGDTFYNKVRFYGTNFPANGPVMQKKTLKWEPSTEKMYVRDGVLTGDVEMALLLEGNAHYRCDFRTTYKAKEKGVKLPGAHFVDHCIEILSHDKDYNKVKLYEHAVAHSGLPDNARR	ATGTCTAGTGTTAACGTTACTCAAGTTGGTTTCGGTAACAATGCTACTGCTCATCAATAC,,	MSSVNVTQVGFGNNATAHQY,,
S288c yeast	x3347	NLRP3 PYD (C-terminus)	GACGAGTGTCCGTTGCAAGCTGGCTCAGTATCTAGAGGACCTTGAAGATGTGGACCTCAAGAAATTCAAAATGCATTTGGAAGATTACCCGCCCGAGAAAGGCTGTATCCCAGTCCCCAGGGGCCAGATGGAGAAGGCAGATCACTTGGATCTAGCCACACTCATGATTGACTTCAATGGTGAGGAGAAGGCCTGGGCCATGGCTGTGTGGATCTTTGCTGCGATCAACAGGCGAGACCTCTGGGAAAAAGCTAAGAAGGACCAGCCAGAGTGGAATGACACGTGTACATCACATTCCTAACTCGAGTCATGTAATTAGTTATGTCACGCTTACATTCACGCCCTCCCCCCACATCCGCTCTAACCGAAAAGGAAGGAGTTAGACAACCTGAAGTCTAG…	ATGTCTGCCATTAAACCTGACATGAAAATCAAACTGAGAATGGAAGGAAACGTCAATGGCCATCACTTTGTAATCGACGGTGATGGTACAGGAAAACCATTCGAAGGTAAGCAAAGCATGGATCTGGAGGTAAAAGAGGGTGGCCCACTCCCATTTGCATTCGATATCTTAACCACCGCCTTTCATTACGGTAACAGAGTTTTTGCAAAGTATCCTGATAACATTCAAGATTATTTCAAACAGTCATTTCCAAAGGGTTACAGTTGGGAAAGAAGCCTAACATTTGAAGATGGCGGTATTTGTAATGCTAGAAATGATATTACAATGGAGGGTGACACTTTCTACAATAAGGTAAGATTTTATGGAACAAATTTCCCTGCTAACGGACCTGTTATGCAA…	MSAIKPDMKIKLRMEGNVNGHHFVIDGDGTGKPFEGKQSMDLEVKEGGPLPFAFDILTTAFHYGNRVFAKYPDNIQDYFKQSFPKGYSWERSLTFEDGGICNARNDITMEGDTFYNKVRFYGTNFPANGPVMQKKTLKWEPSTEKMYVRDGVLTGDVEMALLLEGNAHYRCDFRTTYKAKEKGVKLPGAHFVDHCIEILSHDKDYNKVKLYEHAVAHSGLPDNARRGAPEAAAREAAAREAAAREAAARMTSVRCKLAQYLEDLEDVDLKKFKMHLEDYPPEKGCIPVPRGQMEKADHLDLATLMIDFNGEEKAWAMAVWIFAAINRRDLWEKAKKDQPEWNDTCTSHS	EAAAREAAAREAAAREAAAR	SAIKPDMKIKLRMEGNVNGHHFVIDGDGTGKPFEGKQSMDLEVKEGGPLPFAFDILTTAFHYGNRVFAKYPDNIQDYFKQSFPKGYSWERSLTFEDGGICNARNDITMEGDTFYNKVRFYGTNFPANGPVMQKKTLKWEPSTEKMYVRDGVLTGDVEMALLLEGNAHYRCDFRTTYKAKEKGVKLPGAHFVDHCIEILSHDKDYNKVKLYEHAVAHSGLPDNARR	ATGACGAGTGTCCGTTGCAAGCTGGCTCAGTATCTAGAGGACCTTGAAGATGTGGACCTCAAGAAATTCAAAATGCATTTGGAAGATTACCCGCCCGAGAAAGGCTGTATCCCAGTCCCCAGGGGCCAGATGGAGAAGGCAGATCACTTGGATCTAGCCACACTCATGATTGACTTCAATGGTGAGGAGAAGGCCTGGGCCATGGCTGTGTGGATCTTTGCTGCGATCAACAGGCGAGACCTCTGGGAAAAAGCTAAGAAGGACCAGCCAGAGTGGAATGACACGTGTACATCACATTCC	MTSVRCKLAQYLEDLEDVDLKKFKMHLEDYPPEKGCIPVPRGQMEKADHLDLATLMIDFNGEEKAWAMAVWIFAAINRRDLWEKAKKDQPEWNDTCTSHS
S288c yeast	x3377	PUB1 PRD (weak Kozak)	CTAGAACTAGTGGATCCCCCATCACAAGTTTGTACAAAAAAGCAGGCTTCGAAGGAGATAACCGAATGTCTAACAATAACAATAATAATTATCAACAGCGTCGTAACTACGGTAACAACAACCGTGGTGGTTTCCGTCAATATAACAGTAACAACAATAACAACATGAATATGGGGATGAATATGAACATGAATATGAATATGAACAACAGCAGGGGCATGCCACCAAGTTCAATGGGAATGCCAATTGGCGCCATGCCATTACCATCTCAAGGCCAACCCCAACAATCCCAGACCATTGGTTTACCTCCTCAAGTAAATCCTCAATGTGACCCAGCTTTCTTGTACAAAGTGGTGATGGGCTGCAGGAATTCGATATCAAGCTCACCTGAAGCTGCGG…	ATGTCTAACAATAACAATAATAATTATCAACAGCGTCGTAACTACGGTAACAACAACCGTGGTGGTTTCCGTCAATATAACAGTAACAACAATAACAACATGAATATGGGGATGAATATGAACATGAATATGAATATGAACAACAGCAGGGGCATGCCACCAAGTTCAATGGGAATGCCAATTGGCGCCATGCCATTACCATCTCAAGGCCAACCCCAACAATCCCAGACCATTGGTTTACCTCCTCAAGTAAATCCTCAATGTGACCCAGCTTTCTTGTACAAAGTGGTGATGGGCTGCAGGAATTCGATATCAAGCTCACCTGAAGCTGCGGCAAGAGAAGCGGCTGCACGTGAGGCCGCAGCAAGAGAGGCTGCTGCCAGAGGTGGTGGAAGAATT…	MSNNNNNNYQQRRNYGNNNRGGFRQYNSNNNNNMNMGMNMNMNMNMNNSRGMPPSSMGMPIGAMPLPSQGQPQQSQTIGLPPQVNPQCDPAFLYKVVMGCRNSISSSPEAAAREAAAREAAAREAAARGGGRINGGGGGAMSAIKPDMKIKLRMEGNVNGHHFVIDGDGTGKPFEGKQSMDLEVKEGGPLPFAFDILTTAFHYGNRVFAKYPDNIQDYFKQSFPKGYSWERSLTFEDGGICNARNDITMEGDTFYNKVRFYGTNFPANGPVMQKKTLKWEPSTEKMYVRDGVLTGDVEMALLLEGNAHYRCDFRTTYKAKEKGVKLPGAHFVDHCIEILSHDKDYNKVKLYEHAVAHSGLPDNARR	EAAAREAAAREAAAREAAAR	SAIKPDMKIKLRMEGNVNGHHFVIDGDGTGKPFEGKQSMDLEVKEGGPLPFAFDILTTAFHYGNRVFAKYPDNIQDYFKQSFPKGYSWERSLTFEDGGICNARNDITMEGDTFYNKVRFYGTNFPANGPVMQKKTLKWEPSTEKMYVRDGVLTGDVEMALLLEGNAHYRCDFRTTYKAKEKGVKLPGAHFVDHCIEILSHDKDYNKVKLYEHAVAHSGLPDNARR	ATGTCTAACAATAACAATAATAATTATCAACAGCGTCGTAACTACGGTAACAACAACCGTGGTGGTTTCCGTCAATATAACAGTAACAACAATAACAACATGAATATGGGGATGAATATGAACATGAATATGAATATGAACAACAGCAGGGGCATGCCACCAAGTTCAATGGGAATGCCAATTGGCGCCATGCCATTACCATCTCAAGGCCAACCCCAACAATCCCAGACCATTGGTTTACCTCCTCAAGTAAATCCTCAATGTGACCCAGCTTTCTTGTACAAAGTGGTGATGGGCTGCAGGAATTCGATATCAAGCTCACCT	MSNNNNNNYQQRRNYGNNNRGGFRQYNSNNNNNMNMGMNMNMNMNMNNSRGMPPSSMGMPIGAMPLPSQGQPQQSQTIGLPPQVNPQCDPAFLYKVVMGCRNSISSSP
S288c yeast	x3553	CsgA R5 weak Kozak	GACTGGAAAGCGGGCAGTGAGCGCAACGCAATTAATGTGAGTTACCTCACTCATTAGGCACCCCAGGCTTTACACTTTATGCTTCCGGCTCCTATGTTGTGTGGAATTGTGAGCGGATAACAATTTCACACAGGAAACAGCTATGACCATGATTACGCCAAGCGCGCAATTAACCCTCACTAAAGGGAACAAAAGCTGGAGCTCTAGTACGGATTAGAAGCCGCCGAGCGGGTGACAGCCCTCCGAAGGAAGACTCTCCTCCGTGCGTCCTCGTCTTCACCGGTCGCGTTCCTGAAACGCAGATGTGCCTCGCGCCGCACTGCTCCGAACAATAAAGATTCTACAATACTAGCTTTTATGGTTATGAAGAGGAAAAATTGGCAGTAACCTGGCCCCACA…	ATGTCTAGTGTTAACGTTACTCAAGTTGGTTTCGGTAACAATGCTACTGCTCATCAATACGGTGGTGGTGGTTCTGGTGGTGGTGGTTCTGGTGGTGGTGGTAGTTCTGCCATTAAACCTGACATGAAAATCAAACTGAGAATGGAAGGAAACGTCAATGGCCATCACTTTGTAATCGACGGTGATGGTACAGGAAAACCATTCGAAGGTAAGCAAAGCATGGATCTGGAGGTAAAAGAGGGTGGCCCACTCCCATTTGCATTCGATATCTTAACCACCGCCTTTCATTACGGTAACAGAGTTTTTGCAAAGTATCCTGATAACATTCAAGATTATTTCAAACAGTCATTTCCAAAGGGTTACAGTTGGGAAAGAAGCCTAACATTTGAAGATGGCGGT…	MSSVNVTQVGFGNNATAHQYGGGGSGGGGSGGGGSSAIKPDMKIKLRMEGNVNGHHFVIDGDGTGKPFEGKQSMDLEVKEGGPLPFAFDILTTAFHYGNRVFAKYPDNIQDYFKQSFPKGYSWERSLTFEDGGICNARNDITMEGDTFYNKVRFYGTNFPANGPVMQKKTLKWEPSTEKMYVRDGVLTGDVEMALLLEGNAHYRCDFRTTYKAKEKGVKLPGAHFVDHCIEILSHDKDYNKVKLYEHAVAHSGLPDNARR	GGGGS	SAIKPDMKIKLRMEGNVNGHHFVIDGDGTGKPFEGKQSMDLEVKEGGPLPFAFDILTTAFHYGNRVFAKYPDNIQDYFKQSFPKGYSWERSLTFEDGGICNARNDITMEGDTFYNKVRFYGTNFPANGPVMQKKTLKWEPSTEKMYVRDGVLTGDVEMALLLEGNAHYRCDFRTTYKAKEKGVKLPGAHFVDHCIEILSHDKDYNKVKLYEHAVAHSGLPDNARR	ATGTCTAGTGTTAACGTTACTCAAGTTGGTTTCGGTAACAATGCTACTGCTCATCAATAC,,	MSSVNVTQVGFGNNATAHQY,,
S288c yeast	x4023	CsgA R5 S.cerevisiae tag	GACTGGAAAGCGGGCAGTGAGCGCAACGCAATTAATGTGAGTTACCTCACTCATTAGGCACCCCAGGCTTTACACTTTATGCTTCCGGCTCCTATGTTGTGTGGAATTGTGAGCGGATAACAATTTCACACAGGAAACAGCTATGACCATGATTACGCCAAGCGCGCAATTAACCCTCACTAAAGGGAACAAAAGCTGGAGCTCTAGTACGGATTAGAAGCCGCCGAGCGGGTGACAGCCCTCCGAAGGAAGACTCTCCTCCGTGCGTCCTCGTCTTCACCGGTCGCGTTCCTGAAACGCAGATGTGCCTCGCGCCGCACTGCTCCGAACAATAAAGATTCTACAATACTAGCTTTTATGGTTATGAAGAGGAAAAATTGGCAGTAACCTGGCCCCACA…	ATGTCTAGTGTTAACGTTACTCAAGTTGGTTTCGGTAACAATGCTACTGCTCATCAATACGGTGGTGGTGGTTCTGGTGGTGGTGGTTCTGGTGGTGGTGGTAGTTCTGCCATTAAACCTGACATGAAAATCAAACTGAGAATGGAAGGAAACGTCAATGGCCATCACTTTGTAATCGACGGTGATGGTACAGGAAAACCATTCGAAGGTAAGCAAAGCATGGATCTGGAGGTAAAAGAGGGTGGCCCACTCCCATTTGCATTCGATATCTTAACCACCGCCTTTCATTACGGTAACAGAGTTTTTGCAAAGTATCCTGATAACATTCAAGATTATTTCAAACAGTCATTTCCAAAGGGTTACAGTTGGGAAAGAAGCCTAACATTTGAAGATGGCGGT…	MSSVNVTQVGFGNNATAHQYGGGGSGGGGSGGGGSSAIKPDMKIKLRMEGNVNGHHFVIDGDGTGKPFEGKQSMDLEVKEGGPLPFAFDILTTAFHYGNRVFAKYPDNIQDYFKQSFPKGYSWERSLTFEDGGICNARNDITMEGDTFYNKVRFYGTNFPANGPVMQKKTLKWEPSTEKMYVRDGVLTGDVEMALLLEGNAHYRCDFRTTYKAKEKGVKLPGAHFVDHCIEILSHDKDYNKVKLYEHAVAHSGLPDNARRGGGGSGGGGSGGGGSGGGGSGGGGSGGGGSGGGGSGGGGSGGGGSGGGGS	GGGGSGGGGSGGGGSGGGGS	SAIKPDMKIKLRMEGNVNGHHFVIDGDGTGKPFEGKQSMDLEVKEGGPLPFAFDILTTAFHYGNRVFAKYPDNIQDYFKQSFPKGYSWERSLTFEDGGICNARNDITMEGDTFYNKVRFYGTNFPANGPVMQKKTLKWEPSTEKMYVRDGVLTGDVEMALLLEGNAHYRCDFRTTYKAKEKGVKLPGAHFVDHCIEILSHDKDYNKVKLYEHAVAHSGLPDNARR	ATGTCTAGTGTTAACGTTACTCAAGTTGGTTTCGGTAACAATGCTACTGCTCATCAATAC,,	MSSVNVTQVGFGNNATAHQY,,	GGGGSGGGGSGGGGSGGGGSGGGGSGGGGSGGGGSGGGGSGGGGSGGGGS
S288c yeast	x4025	CsgA R5 E.coli tag	GACTGGAAAGCGGGCAGTGAGCGCAACGCAATTAATGTGAGTTACCTCACTCATTAGGCACCCCAGGCTTTACACTTTATGCTTCCGGCTCCTATGTTGTGTGGAATTGTGAGCGGATAACAATTTCACACAGGAAACAGCTATGACCATGATTACGCCAAGCGCGCAATTAACCCTCACTAAAGGGAACAAAAGCTGGAGCTCTAGTACGGATTAGAAGCCGCCGAGCGGGTGACAGCCCTCCGAAGGAAGACTCTCCTCCGTGCGTCCTCGTCTTCACCGGTCGCGTTCCTGAAACGCAGATGTGCCTCGCGCCGCACTGCTCCGAACAATAAAGATTCTACAATACTAGCTTTTATGGTTATGAAGAGGAAAAATTGGCAGTAACCTGGCCCCACA…	ATGTCTAGTGTTAACGTTACTCAAGTTGGTTTCGGTAACAATGCTACTGCTCATCAATACGGTGGTGGTGGTTCTGGTGGTGGTGGTTCTGGTGGTGGTGGTAGTTCTGCCATTAAACCTGACATGAAAATCAAACTGAGAATGGAAGGAAACGTCAATGGCCATCACTTTGTAATCGACGGTGATGGTACAGGAAAACCATTCGAAGGTAAGCAAAGCATGGATCTGGAGGTAAAAGAGGGTGGCCCACTCCCATTTGCATTCGATATCTTAACCACCGCCTTTCATTACGGTAACAGAGTTTTTGCAAAGTATCCTGATAACATTCAAGATTATTTCAAACAGTCATTTCCAAAGGGTTACAGTTGGGAAAGAAGCCTAACATTTGAAGATGGCGGT…	MSSVNVTQVGFGNNATAHQYGGGGSGGGGSGGGGSSAIKPDMKIKLRMEGNVNGHHFVIDGDGTGKPFEGKQSMDLEVKEGGPLPFAFDILTTAFHYGNRVFAKYPDNIQDYFKQSFPKGYSWERSLTFEDGGICNARNDITMEGDTFYNKVRFYGTNFPANGPVMQKKTLKWEPSTEKMYVRDGVLTGDVEMALLLEGNAHYRCDFRTTYKAKEKGVKLPGAHFVDHCIEILSHDKDYNKVKLYEHAVAHSGLPDNARRGGGGSGGGGSGGGGSGGGGSGGGGSGGGGSGGGGSGGGGSGGGGSGGGGS	GGGGSGGGGSGGGGSGGGGS	SAIKPDMKIKLRMEGNVNGHHFVIDGDGTGKPFEGKQSMDLEVKEGGPLPFAFDILTTAFHYGNRVFAKYPDNIQDYFKQSFPKGYSWERSLTFEDGGICNARNDITMEGDTFYNKVRFYGTNFPANGPVMQKKTLKWEPSTEKMYVRDGVLTGDVEMALLLEGNAHYRCDFRTTYKAKEKGVKLPGAHFVDHCIEILSHDKDYNKVKLYEHAVAHSGLPDNARR	ATGTCTAGTGTTAACGTTACTCAAGTTGGTTTCGGTAACAATGCTACTGCTCATCAATAC,,	MSSVNVTQVGFGNNATAHQY,,	GGGGSGGGGSGGGGSGGGGSGGGGSGGGGSGGGGSGGGGSGGGGSGGGGS
S288c yeast	x4261	Mot3 PrD (weak Kozak)	ACTAGTGGATCCCCCATCACAAGTTTGTACAAAAAAGCAGGCTTCGAAGGAGATAACTGCATGAATGCGGACCATCACCTGCAACAGCAGCAGCAACAGCGACAACAGCATCAACAACAACAGCATCAACAACAACAGCATCAGCATCAGCATCAACAGCAGCAGCACACGATATTACAAAATGTGTCGAACACTAACAATATCGGCAGCGATTCGCTGGCGTCACAGCCTTTCAACACGACTACTGTTTCCTCTAACAAGGACGACGTTATGGTGAACTCTGGGGCAAGAGAACTTCCAATGCCCTTACATCAGCAGCAGTATATATACCCTTACTATCAGTATACAAGTAATAACAGTAACAACAATAATGTGACGGCTGGTAACAATATGTCTGCG…	ATGAATGCGGACCATCACCTGCAACAGCAGCAGCAACAGCGACAACAGCATCAACAACAACAGCATCAACAACAACAGCATCAGCATCAGCATCAACAGCAGCAGCACACGATATTACAAAATGTGTCGAACACTAACAATATCGGCAGCGATTCGCTGGCGTCACAGCCTTTCAACACGACTACTGTTTCCTCTAACAAGGACGACGTTATGGTGAACTCTGGGGCAAGAGAACTTCCAATGCCCTTACATCAGCAGCAGTATATATACCCTTACTATCAGTATACAAGTAATAACAGTAACAACAATAATGTGACGGCTGGTAACAATATGTCTGCGTCGCCGATTGTCCATAACAACAGCAACAACAGCAACAACAGCAATATTTCTGCTTCTGAT…	MNADHHLQQQQQQRQQHQQQQHQQQQHQHQHQQQQHTILQNVSNTNNIGSDSLASQPFNTTTVSSNKDDVMVNSGARELPMPLHQQQYIYPYYQYTSNNSNNNNVTAGNNMSASPIVHNNSNNSNNSNISASDYTVANNSTSNNNNNNNNNNNNNNNIHPNQFTAAANMNSNAAAAAYYSFPTANMPIPQQDQQYMFNPASYISHYYSAVNSNNNGNNAANNGSNNSSHSAPAPAPGPPHHHHHHSNTHNNLNNGGAVNTNNAPQHHPTIITDQFQFQLQQNPSPNLNLNINPAQCDPAFLYKVVMGCRNSISSSPEAAAREAAAREAAAREAAARGGGRINGGGGGAMSAIKPDMKIKLRMEGNVNGHHFVIDGDGTGKPFEGKQSMDLEVKEGGPLP…	EAAAREAAAREAAAREAAAR	SAIKPDMKIKLRMEGNVNGHHFVIDGDGTGKPFEGKQSMDLEVKEGGPLPFAFDILTTAFHYGNRVFAKYPDNIQDYFKQSFPKGYSWERSLTFEDGGICNARNDITMEGDTFYNKVRFYGTNFPANGPVMQKKTLKWEPSTEKMYVRDGVLTGDVEMALLLEGNAHYRCDFRTTYKAKEKGVKLPGAHFVDHCIEILSHDKDYNKVKLYEHAVAHSGLPDNARR	ATGAATGCGGACCATCACCTGCAACAGCAGCAGCAACAGCGACAACAGCATCAACAACAACAGCATCAACAACAACAGCATCAGCATCAGCATCAACAGCAGCAGCACACGATATTACAAAATGTGTCGAACACTAACAATATCGGCAGCGATTCGCTGGCGTCACAGCCTTTCAACACGACTACTGTTTCCTCTAACAAGGACGACGTTATGGTGAACTCTGGGGCAAGAGAACTTCCAATGCCCTTACATCAGCAGCAGTATATATACCCTTACTATCAGTATACAAGTAATAACAGTAACAACAATAATGTGACGGCTGGTAACAATATGTCTGCGTCGCCGATTGTCCATAACAACAGCAACAACAGCAACAACAGCAATATTTCTGCTTCTGAT…	MNADHHLQQQQQQRQQHQQQQHQQQQHQHQHQQQQHTILQNVSNTNNIGSDSLASQPFNTTTVSSNKDDVMVNSGARELPMPLHQQQYIYPYYQYTSNNSNNNNVTAGNNMSASPIVHNNSNNSNNSNISASDYTVANNSTSNNNNNNNNNNNNNNNIHPNQFTAAANMNSNAAAAAYYSFPTANMPIPQQDQQYMFNPASYISHYYSAVNSNNNGNNAANNGSNNSSHSAPAPAPGPPHHHHHHSNTHNNLNNGGAVNTNNAPQHHPTIITDQFQFQLQQNPSPNLNLNINPAQCDPAFLYKVVMGCRNSISSSP
S288c yeast	x4902	CsgA R5 C-terminus	ACTAGTAAAAATGTCTGCCATTAAACCTGACATGAAAATCAAACTGAGAATGGAAGGAAACGTCAATGGCCATCACTTTGTAATCGACGGTGATGGTACAGGAAAACCATTCGAAGGTAAGCAAAGCATGGATCTGGAGGTAAAAGAGGGTGGCCCACTCCCATTTGCATTCGATATCTTAACCACCGCCTTTCATTACGGTAACAGAGTTTTTGCAAAGTATCCTGATAACATTCAAGATTATTTCAAACAGTCATTTCCAAAGGGTTACAGTTGGGAAAGAAGCCTAACATTTGAAGATGGCGGTATTTGTAATGCTAGAAATGATATTACAATGGAGGGTGACACTTTCTACAATAAGGTAAGATTTTATGGAACAAATTTCCCTGCTAACGGACC…	ATGTCTGCCATTAAACCTGACATGAAAATCAAACTGAGAATGGAAGGAAACGTCAATGGCCATCACTTTGTAATCGACGGTGATGGTACAGGAAAACCATTCGAAGGTAAGCAAAGCATGGATCTGGAGGTAAAAGAGGGTGGCCCACTCCCATTTGCATTCGATATCTTAACCACCGCCTTTCATTACGGTAACAGAGTTTTTGCAAAGTATCCTGATAACATTCAAGATTATTTCAAACAGTCATTTCCAAAGGGTTACAGTTGGGAAAGAAGCCTAACATTTGAAGATGGCGGTATTTGTAATGCTAGAAATGATATTACAATGGAGGGTGACACTTTCTACAATAAGGTAAGATTTTATGGAACAAATTTCCCTGCTAACGGACCTGTTATGCAA…	MSAIKPDMKIKLRMEGNVNGHHFVIDGDGTGKPFEGKQSMDLEVKEGGPLPFAFDILTTAFHYGNRVFAKYPDNIQDYFKQSFPKGYSWERSLTFEDGGICNARNDITMEGDTFYNKVRFYGTNFPANGPVMQKKTLKWEPSTEKMYVRDGVLTGDVEMALLLEGNAHYRCDFRTTYKAKEKGVKLPGAHFVDHCIEILSHDKDYNKVKLYEHAVAHSGLPDNARRGAPEAAAREAAAREAAAREAAARMSSVNVTQVGFGNNATAHQY	EAAAREAAAREAAAREAAAR	SAIKPDMKIKLRMEGNVNGHHFVIDGDGTGKPFEGKQSMDLEVKEGGPLPFAFDILTTAFHYGNRVFAKYPDNIQDYFKQSFPKGYSWERSLTFEDGGICNARNDITMEGDTFYNKVRFYGTNFPANGPVMQKKTLKWEPSTEKMYVRDGVLTGDVEMALLLEGNAHYRCDFRTTYKAKEKGVKLPGAHFVDHCIEILSHDKDYNKVKLYEHAVAHSGLPDNARR	ATGTCTAGTGTTAACGTTACTCAAGTTGGTTTCGGTAACAATGCTACTGCTCATCAATAC	MSSVNVTQVGFGNNATAHQY
S288c yeast	x5092	mEos	GACTGGAAAGCGGGCAGTGAGCGCAACGCAATTAATGTGAGTTACCTCACTCATTAGGCACCCCAGGCTTTACACTTTATGCTTCCGGCTCCTATGTTGTGTGGAATTGTGAGCGGATAACAATTTCACACAGGAAACAGCTATGACCATGATTACGCCAAGCGCGCAATTAACCCTCACTAAAGGGAACAAAAGCTGGAGCTCTAGTACGGATTAGAAGCCGCCGAGCGGGTGACAGCCCTCCGAAGGAAGACTCTCCTCCGTGCGTCCTCGTCTTCACCGGTCGCGTTCCTGAAACGCAGATGTGCCTCGCGCCGCACTGCTCCGAACAATAAAGATTCTACAATACTAGCTTTTATGGTTATGAAGAGGAAAAATTGGCAGTAACCTGGCCCCACA…	ATGTCTGCAATTAAACCAGACATGAAGATTAAACTTCGTATGGAGGGTAATGTTAATGGCCATCACTTTGTAATCGACGGTGATGGTACAGGAAAACCATTCGAAGGTAAGCAAAGCATGGATCTGGAGGTAAAAGAGGGTGGCCCACTCCCATTTGCATTCGATATCTTAACCACCGCCTTTCATTACGGTAACAGAGTTTTTGCAAAGTATCCTGATAACATTCAAGATTATTTCAAACAGTCATTTCCAAAGGGTTACAGTTGGGAAAGAAGCCTAACATTTGAAGATGGCGGTATTTGTAATGCTAGAAATGATATTACAATGGAGGGTGACACTTTCTACAATAAGGTAAGATTTTATGGAACAAATTTCCCTGCTAACGGACCTGTTATGCAA…	MSAIKPDMKIKLRMEGNVNGHHFVIDGDGTGKPFEGKQSMDLEVKEGGPLPFAFDILTTAFHYGNRVFAKYPDNIQDYFKQSFPKGYSWERSLTFEDGGICNARNDITMEGDTFYNKVRFYGTNFPANGPVMQKKTLKWEPSTEKMYVRDGVLTGDVEMALLLEGNAHYRCDFRTTYKAKEKGVKLPGAHFVDHCIEILSHDKDYNKVKLYEHAVAHSGLPDNARR		SAIKPDMKIKLRMEGNVNGHHFVIDGDGTGKPFEGKQSMDLEVKEGGPLPFAFDILTTAFHYGNRVFAKYPDNIQDYFKQSFPKGYSWERSLTFEDGGICNARNDITMEGDTFYNKVRFYGTNFPANGPVMQKKTLKWEPSTEKMYVRDGVLTGDVEMALLLEGNAHYRCDFRTTYKAKEKGVKLPGAHFVDHCIEILSHDKDYNKVKLYEHAVAHSGLPDNARR
S288c yeast	x5199	ASC PYD-frFAST (strong Kozak)	ACTAGTAAAAATGTCCGGTAGAGCTAGAGATGCCATCTTGGATGCTTTGGAAAACTTGACTGCTGAAGAATTGAAGAAGTTCAAGCTAAAATTGTTGTCTGTTCCATTGAGAGAAGGTTACGGCAGAATTCCAAGAGGTGCTCTTTTATCCATGGACGCTTTGGACTTGACCGATAAGTTGGTCTCTTTCTACTTGGAAACTTACGGTGCTGAATTAACCGCCAACGTTTTACGTGACATGGGTTTGCAAGAAATGGCTGGTCAATTGCAAGCTGCTACTCACCAAGGTTCTGGTGGTGCCGAAGCTGCGGCAAGAGAAGCGGCTGCACGTGAGGCCGCAGCAAGAGAGGCTGCTGCCAGAATGTCTATGGAACATGTTGCTTTCGGTTCTGAAGATAT…	ATGTCCGGTAGAGCTAGAGATGCCATCTTGGATGCTTTGGAAAACTTGACTGCTGAAGAATTGAAGAAGTTCAAGCTAAAATTGTTGTCTGTTCCATTGAGAGAAGGTTACGGCAGAATTCCAAGAGGTGCTCTTTTATCCATGGACGCTTTGGACTTGACCGATAAGTTGGTCTCTTTCTACTTGGAAACTTACGGTGCTGAATTAACCGCCAACGTTTTACGTGACATGGGTTTGCAAGAAATGGCTGGTCAATTGCAAGCTGCTACTCACCAAGGTTCTGGTGGTGCCGAAGCTGCGGCAAGAGAAGCGGCTGCACGTGAGGCCGCAGCAAGAGAGGCTGCTGCCAGAATGTCTATGGAACATGTTGCTTTCGGTTCTGAAGATATCGAAAACACA…	MSGRARDAILDALENLTAEELKKFKLKLLSVPLREGYGRIPRGALLSMDALDLTDKLVSFYLETYGAELTANVLRDMGLQEMAGQLQAATHQGSGGAEAAAREAAAREAAAREAAARMSMEHVAFGSEDIENTLAKMDDGQLDGLAFGAIQLDGDGNILQYNAAEGDITGRDPKQVIGKNLFKDVAPGTVSSGFYGKFKEGVASGNLNTMFEWMIPTSRGPTKVKIHMKKALSGDSYWVFVKRVGAP*	EAAAREAAAREAAAREAAAR	MSMEHVAFGSEDIENTLAKMDDGQLDGLAFGAIQLDGDGNILQYNAAEGDITGRDPKQVIGKNLFKDVAPGTVSSGFYGKFKEGVASGNLNTM	ATGTCCGGTAGAGCTAGAGATGCCATCTTGGATGCTTTGGAAAACTTGACTGCTGAAGAATTGAAGAAGTTCAAGCTAAAATTGTTGTCTGTTCCATTGAGAGAAGGTTACGGCAGAATTCCAAGAGGTGCTCTTTTATCCATGGACGCTTTGGACTTGACCGATAAGTTGGTCTCTTTCTACTTGGAAACTTACGGTGCTGAATTAACCGCCAACGTTTTACGTGACATGGGTTTGCAAGAAATGGCTGGTCAATTGCAAGCTGCTACTCACCAAGGTTCTGGTGGTGCC	MSGRARDAILDALENLTAEELKKFKLKLLSVPLREGYGRIPRGALLSMDALDLTDKLVSFYLETYGAELTANVLRDMGLQEMAGQLQAATHQGSGG
S288c yeast	x5200	ASC PYD-frFAST (weak Kozak)	ACTAGTCTGCATGTCCGGTAGAGCTAGAGATGCCATCTTGGATGCTTTGGAAAACTTGACTGCTGAAGAATTGAAGAAGTTCAAGCTAAAATTGTTGTCTGTTCCATTGAGAGAAGGTTACGGCAGAATTCCAAGAGGTGCTCTTTTATCCATGGACGCTTTGGACTTGACCGATAAGTTGGTCTCTTTCTACTTGGAAACTTACGGTGCTGAATTAACCGCCAACGTTTTACGTGACATGGGTTTGCAAGAAATGGCTGGTCAATTGCAAGCTGCTACTCACCAAGGTTCTGGTGGTGCCGAAGCTGCGGCAAGAGAAGCGGCTGCACGTGAGGCCGCAGCAAGAGAGGCTGCTGCCAGAATGTCTATGGAACATGTTGCTTTCGGTTCTGAAGATAT…	ATGTCCGGTAGAGCTAGAGATGCCATCTTGGATGCTTTGGAAAACTTGACTGCTGAAGAATTGAAGAAGTTCAAGCTAAAATTGTTGTCTGTTCCATTGAGAGAAGGTTACGGCAGAATTCCAAGAGGTGCTCTTTTATCCATGGACGCTTTGGACTTGACCGATAAGTTGGTCTCTTTCTACTTGGAAACTTACGGTGCTGAATTAACCGCCAACGTTTTACGTGACATGGGTTTGCAAGAAATGGCTGGTCAATTGCAAGCTGCTACTCACCAAGGTTCTGGTGGTGCCGAAGCTGCGGCAAGAGAAGCGGCTGCACGTGAGGCCGCAGCAAGAGAGGCTGCTGCCAGAATGTCTATGGAACATGTTGCTTTCGGTTCTGAAGATATCGAAAACACA…	MSGRARDAILDALENLTAEELKKFKLKLLSVPLREGYGRIPRGALLSMDALDLTDKLVSFYLETYGAELTANVLRDMGLQEMAGQLQAATHQGSGGAEAAAREAAAREAAAREAAARMSMEHVAFGSEDIENTLAKMDDGQLDGLAFGAIQLDGDGNILQYNAAEGDITGRDPKQVIGKNLFKDVAPGTVSSGFYGKFKEGVASGNLNTMFEWMIPTSRGPTKVKIHMKKALSGDSYWVFVKRVGAP	EAAAREAAAREAAAREAAAR	MSMEHVAFGSEDIENTLAKMDDGQLDGLAFGAIQLDGDGNILQYNAAEGDITGRDPKQVIGKNLFKDVAPGTVSSGFYGKFKEGVASGNLNTM	ATGTCCGGTAGAGCTAGAGATGCCATCTTGGATGCTTTGGAAAACTTGACTGCTGAAGAATTGAAGAAGTTCAAGCTAAAATTGTTGTCTGTTCCATTGAGAGAAGGTTACGGCAGAATTCCAAGAGGTGCTCTTTTATCCATGGACGCTTTGGACTTGACCGATAAGTTGGTCTCTTTCTACTTGGAAACTTACGGTGCTGAATTAACCGCCAACGTTTTACGTGACATGGGTTTGCAAGAAATGGCTGGTCAATTGCAAGCTGCTACTCACCAAGGTTCTGGTGGT	MSGRARDAILDALENLTAEELKKFKLKLLSVPLREGYGRIPRGALLSMDALDLTDKLVSFYLETYGAELTANVLRDMGLQEMAGQLQAATHQGSGG
S288c yeast	x5201	ASC PYD-mEos (strong Kozak)	ATGTCCGGTAGAGCTAGAGATGCCATCTTGGATGCTTTGGAAAACTTGACTGCTGAAGAATTGAAGAAGTTCAAGCTAAAATTGTTGTCTGTTCCATTGAGAGAAGGTTACGGCAGAATTCCAAGAGGTGCTCTTTTATCCATGGACGCTTTGGACTTGACCGATAAGTTGGTCTCTTTCTACTTGGAAACTTACGGTGCTGAATTAACCGCCAACGTTTTACGTGACATGGGTTTGCAAGAAATGGCTGGTCAATTGCAAGCTGCTACTCACCAAGGTTCTGGTGGTGCCGAAGCTGCGGCAAGAGAAGCGGCTGCACGTGAGGCCGCAGCAAGAGAGGCTGCTGCCAGAATTAATATGTCTGCCATTAAACCTGACATGAAAATCAAACTGAGAATG…	ATGTCCGGTAGAGCTAGAGATGCCATCTTGGATGCTTTGGAAAACTTGACTGCTGAAGAATTGAAGAAGTTCAAGCTAAAATTGTTGTCTGTTCCATTGAGAGAAGGTTACGGCAGAATTCCAAGAGGTGCTCTTTTATCCATGGACGCTTTGGACTTGACCGATAAGTTGGTCTCTTTCTACTTGGAAACTTACGGTGCTGAATTAACCGCCAACGTTTTACGTGACATGGGTTTGCAAGAAATGGCTGGTCAATTGCAAGCTGCTACTCACCAAGGTTCTGGTGGTGCCGAAGCTGCGGCAAGAGAAGCGGCTGCACGTGAGGCCGCAGCAAGAGAGGCTGCTGCCAGAATTAATATGTCTGCCATTAAACCTGACATGAAAATCAAACTGAGAATG…	MSGRARDAILDALENLTAEELKKFKLKLLSVPLREGYGRIPRGALLSMDALDLTDKLVSFYLETYGAELTANVLRDMGLQEMAGQLQAATHQGSGGAEAAAREAAAREAAAREAAARINMSAIKPDMKIKLRMEGNVNGHHFVIDGDGTGKPFEGKQSMDLEVKEGGPLPFAFDILTTAFHYGNRVFAKYPDNIQDYFKQSFPKGYSWERSLTFEDGGICNARNDITMEGDTFYNKVRFYGTNFPANGPVMQKKTLKWEPSTEKMYVRDGVLTGDVEMALLLEGNAHYRCDFRTTYKAKEKGVKLPGAHFVDHCIEILSHDKDYNKVKLYEHAVAHSGLPDNARR*	EAAAREAAAREAAAREAAAR	SAIKPDMKIKLRMEGNVNGHHFVIDGDGTGKPFEGKQSMDLEVKEGGPLPFAFDILTTAFHYGNRVFAKYPDNIQDYFKQSFPKGYSWERSLTFEDGGICNARNDITMEGDTFYNKVRFYGTNFPANGPVMQKKTLKWEPSTEKMYVRDGVLTGDVEMALLLEGNAHYRCDFRTTYKAKEKGVKLPGAHFVDHCIEILSHDKDYNKVKLYEHAVAHSGLPDNARR	ATGTCCGGTAGAGCTAGAGATGCCATCTTGGATGCTTTGGAAAACTTGACTGCTGAAGAATTGAAGAAGTTCAAGCTAAAATTGTTGTCTGTTCCATTGAGAGAAGGTTACGGCAGAATTCCAAGAGGTGCTCTTTTATCCATGGACGCTTTGGACTTGACCGATAAGTTGGTCTCTTTCTACTTGGAAACTTACGGTGCTGAATTAACCGCCAACGTTTTACGTGACATGGGTTTGCAAGAAATGGCTGGTCAATTGCAAGCTGCTACTCACCAAGGTTCTGGTGGT	MSGRARDAILDALENLTAEELKKFKLKLLSVPLREGYGRIPRGALLSMDALDLTDKLVSFYLETYGAELTANVLRDMGLQEMAGQLQAATHQGSGG
S288c yeast	x5202	ASC PYD-mEos (weak Kozak)	CTGCATGTCCGGTAGAGCTAGAGATGCCATCTTGGATGCTTTGGAAAACTTGACTGCTGAAGAATTGAAGAAGTTCAAGCTAAAATTGTTGTCTGTTCCATTGAGAGAAGGTTACGGCAGAATTCCAAGAGGTGCTCTTTTATCCATGGACGCTTTGGACTTGACCGATAAGTTGGTCTCTTTCTACTTGGAAACTTACGGTGCTGAATTAACCGCCAACGTTTTACGTGACATGGGTTTGCAAGAAATGGCTGGTCAATTGCAAGCTGCTACTCACCAAGGTTCTGGTGGTGCCGAAGCTGCGGCAAGAGAAGCGGCTGCACGTGAGGCCGCAGCAAGAGAGGCTGCTGCCAGAATTAATATGTCTGCCATTAAACCTGACATGAAAATCAAACTGAG…	ATGTCCGGTAGAGCTAGAGATGCCATCTTGGATGCTTTGGAAAACTTGACTGCTGAAGAATTGAAGAAGTTCAAGCTAAAATTGTTGTCTGTTCCATTGAGAGAAGGTTACGGCAGAATTCCAAGAGGTGCTCTTTTATCCATGGACGCTTTGGACTTGACCGATAAGTTGGTCTCTTTCTACTTGGAAACTTACGGTGCTGAATTAACCGCCAACGTTTTACGTGACATGGGTTTGCAAGAAATGGCTGGTCAATTGCAAGCTGCTACTCACCAAGGTTCTGGTGGTGCCGAAGCTGCGGCAAGAGAAGCGGCTGCACGTGAGGCCGCAGCAAGAGAGGCTGCTGCCAGAATTAATATGTCTGCCATTAAACCTGACATGAAAATCAAACTGAGAATG…	MSGRARDAILDALENLTAEELKKFKLKLLSVPLREGYGRIPRGALLSMDALDLTDKLVSFYLETYGAELTANVLRDMGLQEMAGQLQAATHQGSGGAEAAAREAAAREAAAREAAARINMSAIKPDMKIKLRMEGNVNGHHFVIDGDGTGKPFEGKQSMDLEVKEGGPLPFAFDILTTAFHYGNRVFAKYPDNIQDYFKQSFPKGYSWERSLTFEDGGICNARNDITMEGDTFYNKVRFYGTNFPANGPVMQKKTLKWEPSTEKMYVRDGVLTGDVEMALLLEGNAHYRCDFRTTYKAKEKGVKLPGAHFVDHCIEILSHDKDYNKVKLYEHAVAHSGLPDNARR*	EAAAREAAAREAAAREAAAR	SAIKPDMKIKLRMEGNVNGHHFVIDGDGTGKPFEGKQSMDLEVKEGGPLPFAFDILTTAFHYGNRVFAKYPDNIQDYFKQSFPKGYSWERSLTFEDGGICNARNDITMEGDTFYNKVRFYGTNFPANGPVMQKKTLKWEPSTEKMYVRDGVLTGDVEMALLLEGNAHYRCDFRTTYKAKEKGVKLPGAHFVDHCIEILSHDKDYNKVKLYEHAVAHSGLPDNARR	ATGTCCGGTAGAGCTAGAGATGCCATCTTGGATGCTTTGGAAAACTTGACTGCTGAAGAATTGAAGAAGTTCAAGCTAAAATTGTTGTCTGTTCCATTGAGAGAAGGTTACGGCAGAATTCCAAGAGGTGCTCTTTTATCCATGGACGCTTTGGACTTGACCGATAAGTTGGTCTCTTTCTACTTGGAAACTTACGGTGCTGAATTAACCGCCAACGTTTTACGTGACATGGGTTTGCAAGAAATGGCTGGTCAATTGCAAGCTGCTACTCACCAAGGTTCTGGTGGT	MSGRARDAILDALENLTAEELKKFKLKLLSVPLREGYGRIPRGALLSMDALDLTDKLVSFYLETYGAELTANVLRDMGLQEMAGQLQAATHQGSGG
HEK293T cells	m0505	A?42	GACGGATCGGGAGATCTCCCGATCCCCTATGGTGCACTCTCAGTACAATCTGCTCTGATGCCGCATAGTTAAGCCAGTATCTGCTCCCTGCTTGTGTGTTGGAGGTCGCTGAGTAGTGCGCGAGCAAAATTTAAGCTACAACAAGGCAAGGCTTGACCGACAATTGCATGAAGAATCTGCTTAGGGTTAGGCGTTTTGCGCTGCTTCGCGATGTACGGGCCAGATATACGCGTTGACATTGATTATTGACTAGTTATTAATAGTAATCAATTACGGGGTCATTAGTTCATAGCCCATATATGGAGTTCCGCGTTACATAACTTACGGTAAATGGCCCGCCTGGCTGACCGCCCAACGACCCCCGCCCATTGACGTCAATAATGACGTATGTTCCCATAG…	ATGAGTGCGATTAAGCCAGACATGAAGATCAAACTCCGTATGGAAGGCAACGTAAACGGGCACCACTTTGTGATCGACGGAGATGGTACAGGCAAGCCTTTTGAGGGAAAACAGAGTATGGATCTTGAAGTCAAAGAGGGCGGACCTCTGCCTTTTGCCTTTGATATCCTGACCACTGCATTCCATTACGGCAACAGGGTATTCGCCAAATATCCAGACAACATACAAGACTATTTTAAGCAGTCGTTTCCTAAGGGGTATTCGTGGGAACGAAGCTTGACTTTCGAAGACGGGGGCATTTGTAACGCCAGAAACGACATAACAATGGAAGGGGACACTTTCTATAATAAAGTTCGATTTTATGGTACCAACTTTCCCGCCAATGGTCCAGTTATGCAG…	MSAIKPDMKIKLRMEGNVNGHHFVIDGDGTGKPFEGKQSMDLEVKEGGPLPFAFDILTTAFHYGNRVFAKYPDNIQDYFKQSFPKGYSWERSLTFEDGGICNARNDITMEGDTFYNKVRFYGTNFPANGPVMQKKTLKWEPSTEKMYVRDGVLTGDIEMALLLEGNAHYRCDFRTTYKAKEKGVKLPGAHFVDHCIEILSHDKDYNKVKLYEHAVAHSGLPDNARRGAEAAAREAAAREAAAREAAARMSDAEFRHDSGYEVHHQKLVFFAEDVGSNKGAIIGLMVGGVVIA	EAAAREAAAREAAAREAAAR	SAIKPDMKIKLRMEGNVNGHHFVIDGDGTGKPFEGKQSMDLEVKEGGPLPFAFDILTTAFHYGNRVFAKYPDNIQDYFKQSFPKGYSWERSLTFEDGGICNARNDITMEGDTFYNKVRFYGTNFPANGPVMQKKTLKWEPSTEKMYVRDGVLTGDIEMALLLEGNAHYRCDFRTTYKAKEKGVKLPGAHFVDHCIEILSHDKDYNKVKLYEHAVAHSGLPDNARR	ATGTCTGACGCCGAGTTCCGGCACGATAGCGGCTACGAGGTGCACCACCAGAAGCTGGTGTTCTTTGCAGAGGACGTGGGATCCAACAAGGGAGCAATCATCGGCCTGATGGTGGGAGGCGTGGTCATCGCC	MSDAEFRHDSGYEVHHQKLVFFAEDVGSNKGAIIGLMVGGVVIA
HEK293T cells	m0520	A?40	GACGGATCGGGAGATCTCCCGATCCCCTATGGTGCACTCTCAGTACAATCTGCTCTGATGCCGCATAGTTAAGCCAGTATCTGCTCCCTGCTTGTGTGTTGGAGGTCGCTGAGTAGTGCGCGAGCAAAATTTAAGCTACAACAAGGCAAGGCTTGACCGACAATTGCATGAAGAATCTGCTTAGGGTTAGGCGTTTTGCGCTGCTTCGCGATGTACGGGCCAGATATACGCGTTGACATTGATTATTGACTAGTTATTAATAGTAATCAATTACGGGGTCATTAGTTCATAGCCCATATATGGAGTTCCGCGTTACATAACTTACGGTAAATGGCCCGCCTGGCTGACCGCCCAACGACCCCCGCCCATTGACGTCAATAATGACGTATGTTCCCATAG…	ATGAGTGCGATTAAGCCAGACATGAAGATCAAACTCCGTATGGAAGGCAACGTAAACGGGCACCACTTTGTGATCGACGGAGATGGTACAGGCAAGCCTTTTGAGGGAAAACAGAGTATGGATCTTGAAGTCAAAGAGGGCGGACCTCTGCCTTTTGCCTTTGATATCCTGACCACTGCATTCCATTACGGCAACAGGGTATTCGCCAAATATCCAGACAACATACAAGACTATTTTAAGCAGTCGTTTCCTAAGGGGTATTCGTGGGAACGAAGCTTGACTTTCGAAGACGGGGGCATTTGTAACGCCAGAAACGACATAACAATGGAAGGGGACACTTTCTATAATAAAGTTCGATTTTATGGTACCAACTTTCCCGCCAATGGTCCAGTTATGCAG…	MSAIKPDMKIKLRMEGNVNGHHFVIDGDGTGKPFEGKQSMDLEVKEGGPLPFAFDILTTAFHYGNRVFAKYPDNIQDYFKQSFPKGYSWERSLTFEDGGICNARNDITMEGDTFYNKVRFYGTNFPANGPVMQKKTLKWEPSTEKMYVRDGVLTGDIEMALLLEGNAHYRCDFRTTYKAKEKGVKLPGAHFVDHCIEILSHDKDYNKVKLYEHAVAHSGLPDNARRGAEAAAREAAAREAAAREAAARMSDAEFRHDSGYEVHHQKLVFFAEDVGSNKGAIIGLMVGGVV	EAAAREAAAREAAAREAAAR	SAIKPDMKIKLRMEGNVNGHHFVIDGDGTGKPFEGKQSMDLEVKEGGPLPFAFDILTTAFHYGNRVFAKYPDNIQDYFKQSFPKGYSWERSLTFEDGGICNARNDITMEGDTFYNKVRFYGTNFPANGPVMQKKTLKWEPSTEKMYVRDGVLTGDIEMALLLEGNAHYRCDFRTTYKAKEKGVKLPGAHFVDHCIEILSHDKDYNKVKLYEHAVAHSGLPDNARR	ATGTCTGACGCCGAGTTCCGGCACGATAGCGGCTACGAGGTGCACCACCAGAAGCTGGTGTTCTTTGCAGAGGACGTGGGATCCAACAAGGGAGCAATCATCGGCCTGATGGTGGGAGGCGTGGTC	MSDAEFRHDSGYEVHHQKLVFFAEDVGSNKGAIIGLMVGGVV
HEK293T cells	m1171	A?42 (-4:CTCC/weak Kozak)	GACGGATCGGGAGATCTCCCGATCCCCTATGGTGCACTCTCAGTACAATCTGCTCTGATGCCGCATAGTTAAGCCAGTATCTGCTCCCTGCTTGTGTGTTGGAGGTCGCTGAGTAGTGCGCGAGCAAAATTTAAGCTACAACAAGGCAAGGCTTGACCGACAATTGCATGAAGAATCTGCTTAGGGTTAGGCGTTTTGCGCTGCTTCGCGATGTACGGGCCAGATATACGCGTTGACATTGATTATTGACTAGTTATTAATAGTAATCAATTACGGGGTCATTAGTTCATAGCCCATATATGGAGTTCCGCGTTACATAACTTACGGTAAATGGCCCGCCTGGCTGACCGCCCAACGACCCCCGCCCATTGACGTCAATAATGACGTATGTTCCCATAG…	ATGAGTGCGATTAAGCCAGACATGAAGATCAAACTCCGTATGGAAGGCAACGTAAACGGGCACCACTTTGTGATCGACGGAGATGGTACAGGCAAGCCTTTTGAGGGAAAACAGAGTATGGATCTTGAAGTCAAAGAGGGCGGACCTCTGCCTTTTGCCTTTGATATCCTGACCACTGCATTCCATTACGGCAACAGGGTATTCGCCAAATATCCAGACAACATACAAGACTATTTTAAGCAGTCGTTTCCTAAGGGGTATTCGTGGGAACGAAGCTTGACTTTCGAAGACGGGGGCATTTGTAACGCCAGAAACGACATAACAATGGAAGGGGACACTTTCTATAATAAAGTTCGATTTTATGGTACCAACTTTCCCGCCAATGGTCCAGTTATGCAG…	MSAIKPDMKIKLRMEGNVNGHHFVIDGDGTGKPFEGKQSMDLEVKEGGPLPFAFDILTTAFHYGNRVFAKYPDNIQDYFKQSFPKGYSWERSLTFEDGGICNARNDITMEGDTFYNKVRFYGTNFPANGPVMQKKTLKWEPSTEKMYVRDGVLTGDIEMALLLEGNAHYRCDFRTTYKAKEKGVKLPGAHFVDHCIEILSHDKDYNKVKLYEHAVAHSGLPDNARRGAEAAAREAAAREAAAREAAARMSDAEFRHDSGYEVHHQKLVFFAEDVGSNKGAIIGLMVGGVVIA	EAAAREAAAREAAAREAAAR	SAIKPDMKIKLRMEGNVNGHHFVIDGDGTGKPFEGKQSMDLEVKEGGPLPFAFDILTTAFHYGNRVFAKYPDNIQDYFKQSFPKGYSWERSLTFEDGGICNARNDITMEGDTFYNKVRFYGTNFPANGPVMQKKTLKWEPSTEKMYVRDGVLTGDIEMALLLEGNAHYRCDFRTTYKAKEKGVKLPGAHFVDHCIEILSHDKDYNKVKLYEHAVAHSGLPDNARR	ATGTCTGACGCCGAGTTCCGGCACGATAGCGGCTACGAGGTGCACCACCAGAAGCTGGTGTTCTTTGCAGAGGACGTGGGATCCAACAAGGGAGCAATCATCGGCCTGATGGTGGGAGGCGTGGTCATCGCC	MSDAEFRHDSGYEVHHQKLVFFAEDVGSNKGAIIGLMVGGVVIA
