## Supplementary material for "Nascent protein retention at polysomes reduces kinetic barriers to self-assembly": Table S2

yeast_strain	background	MAT	other genetic features	auxotrophic mutations	plasmotype
y1713	S288C	alpha	cln3?0::GAL1^WHI5_hphMX	can1?::STE2^SpHIS5 lyp1? his3?1 leu2?0 met17?0 ura3?0	[RNQ+]
y1852	S288c	alpha	cln3?0::GAL1^WHI5_hphMX	can1?::STE2^SpHIS5 lyp1? his3?1 leu2?0 met17?0 ura3?0	[rnq-]
y1986-1	S288C	a	cln3?0::GAL1^WHI5_hphMX ho?::natMX_tTA{Off}tetO7^MmNLRP3 PYD-(EA3R)4-muNS-(G4S)4-mTagBFP2	can1?::STE2^SpHIS5 lyp1? his3?1 leu2?0 met17?0 ura3?0	[RNQ+]
y2145b	S288C	alpha	cln3?0::GAL1^WHI5_hphMX atg8?0::kanMX pdr5?0::kanMX	can1?::STE2^SpHIS5 lyp1? his3?1 leu2?0 met17?0 ura3?0	[rnq-]
y3381	S288c	a	cln3?0::GAL1^WHI5_hphMX pdr5?0::natMX rqc2?0::kanMX	can1?::STE2^SpHIS5 lyp1? his3?1 leu2?0 met17?0 ura3?0	[rnq-]
